# FMRP safeguards expression from long mRNAs by opposing repressive RNP states

**DOI:** 10.64898/2026.07.23.739932

**Authors:** Kaicheng Ma, Al Rohet Hossain, Kayla Judson, Thomas Cheng, Ethan J. Greenblatt

**Author notes:** Equal contribution (Kaicheng Ma, Al Rohet Hossain). Corresponding author: Dr. Ethan J. Greenblatt.

## Abstract

Fragile X messenger ribonucleoprotein (FMRP) is widely viewed as a translational repressor, yet its loss paradoxically compromises expression of exceptionally long, dosage-sensitive neurodevelopmental mRNAs. First shown in *Drosophila* oocytes, this selective loss extends to mouse cortex and hippocampus, but its mechanism remains unknown. Here, we uncover a protective function for FMRP: shielding long mRNAs from repression by Me31B/DDX6, a conserved RNA helicase that organizes repressive RNP complexes. In *Drosophila* oocytes, FMRP loss redirects target mRNAs into Me31B-marked P-bodies. Transcriptome-wide binding maps reveal extensive FMRP–Me31B co-occupancy, preferentially concentrated on long coding sequences whose translation depends on FMRP. Strikingly, disrupting Me31B-dependent repression preferentially enhances translation of FMRP targets in FMRP-deficient oocytes. We identify Rin/G3BP, Caprin, and Lig/UBAP2L as FMRP-associated cofactors supporting expression of distinct targets. Together, our findings challenge the prevailing view of FMRP as a translational repressor, revealing instead a mechanism that safeguards vulnerable neurodevelopmental mRNAs from inappropriate cytoplasmic silencing.
