## Supplementary material for "FMRP safeguards expression from long mRNAs by opposing repressive RNP states": Table S1_SFARI Gene enrichment within FMRP and Me31B targets

### Sheet: SFARI_targets
Fly gene	FlyBase ID	Human SFARI gene	SFARI score	Syndromic	Target of	FMRP rank	FMRP iiCLIPseq (RNA abundance normalized)	Me31B rank	Me31B iiCLIPseq (RNA abundance normalized)	mRNA length (nt)	CDS length (nt)	TE log2FC (Fmr1 RNAi/Control)	TE padj	TE change
Dhc64C	FBgn0261797	DYNC1H1	1		Both	1	125.3	10	38.9	14401	13983	-0.54	0.018	n.s.
shot	FBgn0013733	DST	2		Both	4	108.9	6	51.6	27842	26415	-0.34	0.3	n.s.
spen	FBgn0016977	SPEN	2		Both	6	65	24	32.7	17880	16680	-0.69	0.00036	Down
upSET	FBgn0036398	KMT2E	1	Yes	Both	9	59.2	2	80.1	12737	9438	-0.06	0.772	n.s.
Ptp10D	FBgn0004370	PTPRB	2		Both	16	47.4	5	56.2	8642	5970	-0.71	0.0134	n.s.
kug	FBgn0261574	FAT1	2		Both	18	46.5	16	36	14221	14097	-0.07	0.797	n.s.
Rbcn-3A	FBgn0023458	DMXL2	2		Both	23	38.2	86	18.8	11139	10278	-0.94	0.000167	Down
Khc-73	FBgn0019968	KIF13B	2		Both	25	37.9	15	37.2	7089	5871	-0.54	0.0312	n.s.
beta-Spec	FBgn0250788	SPTBN1	2	Yes	Both	27	35.6	158	14.4	7718	6924	-0.54	0.0462	n.s.
Nf1	FBgn0015269	NF1	1	Yes	Both	29	35.2	140	15.2	8893	8406	-1.69	0	Down
trx	FBgn0003862	KMT2A	1	Yes	Both	31	33.8	33	28.8	14052	11178	-0.94	0.00164	Down
Bruce	FBgn0266717	BIRC6	2		Both	34	33.6	127	16	15702	14928	-0.58	0.000106	Down
mTor	FBgn0021796	MTOR	1	Yes	Both	38	32.1	91	18.4	7987	7413	-0.42	0.00459	Down
unc-13	FBgn0025726	UNC13A	2	Yes	Both	40	31.6	11	37.9	10285	9558	-0.32	0.163	n.s.
Nrg	FBgn0264975	NRCAM	2		Both	51	28.1	37	27.7	5403	3927	-0.51	0.0168	n.s.
Nipped-A	FBgn0053554	TRRAP	1	Yes	Both	53	27.7	31	30.4	11515	11370	-0.1	0.712	n.s.
nej	FBgn0261617	EP300	1	Yes	Both	58	27	154	14.6	11704	9846	-0.3	0.22	n.s.
trio	FBgn0024277	TRIO	1		Both	59	26.7	35	27.7	9510	6789	-0.47	0.0403	n.s.
Not1	FBgn0085436	CNOT1	2	Yes	Both	73	24.6	183	13.6	8191	7533	-0.62	2.32e-07	Down
dikar	FBgn0261934	CECR2	2		Both	82	21.9	98	17.9	10224	9783	-0.32	0.317	n.s.
AGO1	FBgn0262739	AGO2	2	Yes	Both	87	21.1	57	22.8	7888	2952	0.01	0.968	n.s.
Unr	FBgn0263352	CSDE1	1	Yes	Both	94	20.4	139	15.2	8799	3171	-0.22	0.414	n.s.
skd	FBgn0003415	MED13	1	Yes	Both	95	20.4	217	12.5	10703	8304	-0.54	0.12	n.s.
Lar	FBgn0000464	PTPRD	2		Both	102	19.3	89	18.6	8424	6096	-0.49	0.0695	n.s.
pan	FBgn0085432	TCF7L2	1		Both	103	19.3	73	20.3	6005	3576	-0.12	0.703	n.s.
rg	FBgn0266098	NBEA	1	Yes	Both	126	17.7	288	10.9	16491	11355	0.23	0.621	n.s.
Mrtf	FBgn0052296	MRTFB	2		Both	130	17.5	257	11.5	6224	5364	-0.64	0.00115	Down
trr	FBgn0023518	KMT2C	1	Yes	Both	134	17.2	289	10.8	8314	7293	-0.27	0.551	n.s.
Zmynd8	FBgn0039863	ZMYND8	1	Yes	Both	141	16.9	68	21.4	5868	4992	-0.36	0.133	n.s.
hyd	FBgn0002431	UBR5	2		Both	145	16.6	141	15.2	9083	8661	-0.15	0.295	n.s.
Camta	FBgn0287478	CAMTA2	1		Both	146	16.6	75	20.2	6994	6132			Not tested
Sptz	FBgn0037897	ZFYVE26	2		Both	151	16.2	329	10.1	7465	6729	0.1	0.558	n.s.
mbc	FBgn0015513	DOCK1	2		Both	161	15.5	87	18.7	7465	6024	-0.15	0.421	n.s.
Jarid2	FBgn0036004	JARID2	2		Both	164	15.4	146	14.9	8463	7053	-0.27	0.0624	n.s.
Ubr3	FBgn0260970	UBR3	2		Both	166	15.3	364	9.5	9371	6708	-0.64	0.00084	Down
sba	FBgn0016754	MBD5	1	Yes	Both	176	14.8	190	13.4	5902	4818	0	0.952	n.s.
tou	FBgn0033636	BAZ2B	1		Both	196	14	353	9.7	10866	9393	-0.45	0.123	n.s.
didum	FBgn0261397	MYO5A	2		Both	202	13.7	228	12.2	6114	5400	-0.34	0.129	n.s.
Nipped-B	FBgn0026401	NIPBL	1	Yes	Both	207	13.6	92	18.3	6711	6231	0.25	0.218	n.s.
ash1	FBgn0005386	ASH1L	1		Both	210	13.5	193	13.3	7615	6678	-0.23	0.636	n.s.
Nrx-IV	FBgn0013997	CNTNAP2	2	Yes	Both	213	13.4	264	11.4	4940	3852	-0.29	0.175	n.s.
CdGAPr	FBgn0032821	ARHGAP32	2		Both	237	12.6	203	13	7824	5529	-0.38	0.296	n.s.
cic	FBgn0262582	CIC	1		Both	256	12.1	210	12.7	10984	6450	0.1	0.61	n.s.
Samuel	FBgn0032330	SAMD11	2		Both	263	11.9	369	9.4	5056	2904	-0.45	0.19	n.s.
gpp	FBgn0264495	DOT1L	2	Yes	Both	267	11.8	346	9.8	8391	6411	-0.2	0.597	n.s.
Nin	FBgn0000228	NINL	2		Both	274	11.7	135	15.5	4666	3354	-0.06	0.945	n.s.
Set2	FBgn0030486	SETD2	1		Both	281	11.6	259	11.4	7583	7086	-0.15	0.57	n.s.
Kdm5	FBgn0031759	KDM5A	2		Both	284	11.5	244	11.7	7004	5514	-0.06	0.841	n.s.
Pten	FBgn0026379	PTEN	1	Yes	Both	294	11.3	95	18	2617	1542	0.59	0.0664	n.s.
Tlk	FBgn0283657	TLK2	1	Yes	Both	319	10.6	202	13.1	7243	4467	-0.04	0.947	n.s.
Itpr	FBgn0010051	ITPR1	2		FMRP only	68	25.3	482	8.1	10159	8511	-0.32	0.119	n.s.
CG2926	FBgn0037344	PHRF1	2		FMRP only	204	13.7	419	8.8	8228	6888	-0.56	1.24e-06	Down
fs(1)h	FBgn0004656	BRD4	2		FMRP only	229	12.8	393	9.1	9949	6138	-0.67	0.00458	Down
kto	FBgn0001324	MED12L	2	Yes	FMRP only	246	12.4	804	5.7	7740	7593	-0.56	1.28e-05	Down
zip	FBgn0287873	MYH10	2		FMRP only	251	12.3	877	5.3	6482	6168	-0.18	0.251	n.s.
dom	FBgn0020306	SRCAP	1		FMRP only	264	11.9	396	9.1	10626	9699	-0.62	0.000197	Down
ctrip	FBgn0260794	TRIP12	1	Yes	FMRP only	285	11.5	630	6.7	10589	9420	-1.03	0	Down
faf	FBgn0005632	USP9X	1	Yes	FMRP only	343	10.2	609	6.9	9194	8334	-0.69	1.82e-07	Down
dlg1	FBgn0001624	DLG1	2		Me31B only	375	9.7	299	10.7	3196	3090	-0.29	0.336	n.s.
Dap160	FBgn0023388	ITSN1	2		Me31B only	409	9.2	306	10.5	4168	3570	-0.23	0.502	n.s.
mnb	FBgn0259168	DYRK1A	1	Yes	Me31B only	426	8.9	136	15.4	4228	3141	-0.03	0.863	n.s.
Pp2C1	FBgn0022768	PPM1D	2	Yes	Me31B only	446	8.7	354	9.7	5675	4281	0.23	0.301	n.s.
sqd	FBgn0263396	HNRNPD	2	Yes	Me31B only	457	8.6	199	13.1	2115	1032	-0.14	0.471	n.s.
DIP2	FBgn0024806	DIP2C	2		Me31B only	467	8.5	368	9.5	5932	5319	-0.09	0.79	n.s.
ttv	FBgn0265974	EXT1	2		Me31B only	471	8.5	224	12.3	3994	2316	-0.86	0.00355	Down
S6kII	FBgn0262866	RPS6KA3	2	Yes	Me31B only	517	7.9	238	11.9	6055	2733	0.08	0.6	n.s.
Gyf	FBgn0039936	GIGYF2	1		Me31B only	591	7.3	321	10.3	5268	4722	-0.12	0.432	n.s.
CASK	FBgn0013759	CASK	1		Me31B only	642	6.9	88	18.7	4128	2787	-0.38	0.549	n.s.
Cep135	FBgn0036480	CEP135	2		Me31B only	1212	4.2	271	11.2	3445	3195	-0.09	0.705	n.s.

### Sheet: Enrichment
protein	targets_with_ortholog	SFARI_targets	pct_SFARI_targets	pct_SFARI_non_targets	fisher_OR	fisher_p	length_adjusted_OR	length_adjusted_OR_ci95	length_adjusted_p
Fmr1	229	58	25.3275	4.83116	6.68153	2.84515e-23	1.45874	0.96-2.22	0.0793837
Me31B	233	61	26.1803	4.7619	7.09302	2.30584e-25	2.03722	1.37-3.02	0.000392003
