## Supplementary material for "FMRP safeguards expression from long mRNAs by opposing repressive RNP states": Table_S2_Genotypes of the exeprimental files

### Sheet: Supplementary table 1
Table 1. Genotypes of the experimental flies.
Figures	Genotypes of female flies	Source of fly lines
1	me31b-GFP/+; nosGal4VP16/UAS-fmr1-RNAi	me31b-GFP (From Ming Gao lab, Indiana University Northwest), nosGal4VP16 (BDSC #4937), UAS-fmr1-RNAi (BDSC #35200)
1G, 3G	matalpha4-GAL-VP16/UAS-mCherry-RNAi	matalpha4-GAL-VP16 (BSDC #7063), UAS-mCherry-RNAi (BDSC #35785)
1G, 3G	matalpha4-GAL-VP16/UAS-fmr1-RNAi	matalpha4-GAL-VP16 (BSDC #7063), UAS-fmr1-RNAi (BDSC #35200)
1G, 3G	UASp-Fmr1^WT/+;matalpha4-GAL-VP16/UAS-fmr1-RNAi	UASp-Fmr1^WT: from this study, matalpha4-GAL-VP16 (BSDC #7063), UAS-fmr1-RNAi (BDSC #35200)
1G, 3G	UASp-Fmr1^KH1-KH2 mut/+;matalpha4-GAL-VP16/UAS-fmr1-RNAi	UASp-Fmr1^KH1-KH2 mut: from this study, matalpha4-GAL-VP16 (BSDC #7063), UAS-fmr1-RNAi (BDSC #35200)
2A	Fmr1-FLAG	C-terminally tagged Fmr1-3xFLAG using CRISPR-mediated homologous recombination: From this study
2B, 2E	me31b-FLAG	C-terminally tagged me31B-3xFLAG using CRISPR-mediated homologous recombination: From this study
4	uasp-tublin-GFP/+;matalpha4-GAL-VP16/UAS-mCherry-RNAi	UASp-tublin-GFP (BDSC #7374), matalpha4-GAL-VP16 (BSDC #7063), UAS-mCherry-RNAi (BDSC #35785)
4	uasp-tublin-GFP/+;matalpha4-GAL-VP16/UAS-fmr1-RNAi	UASp-tublin-GFP (BDSC #7374), matalpha4-GAL-VP16 (BSDC #7063), UAS-fmr1-RNAi (BDSC #35200)
4	UASp-me31b-E208A-GFP/+;matalpha4-GAL-VP16/UAS-mCherry-RNAi	UASp-me31b-E208A-GFP: from this study, matalpha4-GAL-VP16 (BSDC #7063), UAS-mCherry-RNAi (BDSC #35785)
4	UASp-me31b-E208A-GFP/+;matalpha4-GAL-VP16/UAS-fmr1-RNAi	UASp-me31b-E208A-GFP: from this study, matalpha4-GAL-VP16 (BSDC #7063), UAS-fmr1-RNAi (BDSC #35200)
5B(middle),5E, 7A	Fmr1^3/Fmr1 Δ50M(Fmr1 null)	Fmr1 Δ50M (BDSC #6930), Fmr1^3 (Dockendorff et al., 2002)
5B(right)	UAS-poeRNAi, nosGal4VP16(poe RNAi)	UAS-poe-RNAi (BDSC #32945), nosGal4VP16 (BDSC #4937)
5C, S4C, 6C	poe-GFP	C-terminally tagged Poe/UBR4-GFP using CRISPR-mediated homologous recombination: From this study
6A, 6B	CHECK smFISH sheet for all the Lines used, for UAS-RNAi, mataGal4 was used to express	matalpha4-GAL-VP16 (BSDC #7063)
6D	S-Lig/me31b-GFP	N-terminally S-tagged lig using CRISPR-mediated homologous recombination: From this study, me31b-GFP (From Ming Gao lab, Indiana University Northwest)
7A	Capr2/ Df(3L)BSC416	Capr^2 (BDSC #36334), Df(3L)BSC416 (BDSC #24920)
7A	rin^3/ Df(3R)Exel6169	rin^3 (BDSC #57694), Df(3R)Exel6169 (BDSC #7648)
7A	UAS-lig-RNAi, nosGal4VP16	UAS-lig-RNAi (BDSC #61851), nosGal4VP16 (BDSC #4937)
7	me31b-GFP/UAS-lig-RNAi; nosGal4VP16	me31b-GFP (From Ming Gao lab, Indiana University Northwest), nosGal4VP16 (BDSC #4937), UAS-lig-RNAi (BDSC #61851)
