## Supplementary material for "FMRP safeguards expression from long mRNAs by opposing repressive RNP states": Table_S3_poe_smFISH_probes

### Sheet: Table S1
Table S1. Stellaris smFISH probe set for Drosophila poe
Related to STAR Methods. 48 singly labeled 20-mer oligonucleotides (Biosearch Technologies, Petaluma, CA), 3' conjugated to CAL Fluor Red 590, pooled and resuspended to 25 uM in TE buffer.
Probe	Sequence (5' to 3')	Length (nt)	GC (%)	3' modification
Poe_1	CATGGATGACGACGCTGATG	20	55	CAL Fluor Red 590
Poe_2	TTAAGAACATTAGCCACCGC	20	45	CAL Fluor Red 590
Poe_3	TTGCTGCAGAATAACCGAGG	20	50	CAL Fluor Red 590
Poe_4	CTCCATATATTTGGATCGGT	20	40	CAL Fluor Red 590
Poe_5	TGACTCTGGCAATAGGTGTA	20	45	CAL Fluor Red 590
Poe_6	GGTTAGCAATAGCTGCATTG	20	45	CAL Fluor Red 590
Poe_7	ATCTGAGTAGCTTATGGGTT	20	40	CAL Fluor Red 590
Poe_8	GAGTTTCCTTAAACCAGTGG	20	45	CAL Fluor Red 590
Poe_9	GTGTGGATGTGTTTGCATTA	20	40	CAL Fluor Red 590
Poe_10	TTACATAGCGCTGCATGTAG	20	45	CAL Fluor Red 590
Poe_11	TATAGACAAGTGCTGCAGCA	20	45	CAL Fluor Red 590
Poe_12	TCGCTGATTCCACGACAAAC	20	50	CAL Fluor Red 590
Poe_13	ACAGCAGCATAATTTGGCTG	20	45	CAL Fluor Red 590
Poe_14	CTTCAATATCATGGCGGCAA	20	45	CAL Fluor Red 590
Poe_15	AGTAGGATATCTCGGGATCA	20	45	CAL Fluor Red 590
Poe_16	GCAAACCCAAATTCAGCTTC	20	45	CAL Fluor Red 590
Poe_17	ACGTATACTCCACATCAGTG	20	45	CAL Fluor Red 590
Poe_18	TTAGGCTGCTAACGACTAGG	20	50	CAL Fluor Red 590
Poe_19	AGCGTACTGGGTATACATTC	20	45	CAL Fluor Red 590
Poe_20	CCACACCAAGAATTGTTTGC	20	45	CAL Fluor Red 590
Poe_21	ATGAGCTTTACCATTAGCTC	20	40	CAL Fluor Red 590
Poe_22	CGCTTACAATGGGCACAATC	20	50	CAL Fluor Red 590
Poe_23	GTGTGCAGGGTAGAGTAATT	20	45	CAL Fluor Red 590
Poe_24	AGCAATTGCTTTAGCTGAGT	20	40	CAL Fluor Red 590
Poe_25	TGCGATAGCAATATCCAACC	20	45	CAL Fluor Red 590
Poe_26	CACGATCCTGATCAAGAGGA	20	50	CAL Fluor Red 590
Poe_27	GCTTTTCCAGCATTTTGAAC	20	40	CAL Fluor Red 590
Poe_28	GAACTGTGAATCCGCTTGTA	20	45	CAL Fluor Red 590
Poe_29	GCAAAATGCTGGTGAGCATC	20	50	CAL Fluor Red 590
Poe_30	CGAAACGGTGGCCATATTTG	20	50	CAL Fluor Red 590
Poe_31	TATCACTATGATCGCAAGCC	20	45	CAL Fluor Red 590
Poe_32	CTCTGCATGTTTCAAGTGTT	20	40	CAL Fluor Red 590
Poe_33	ATGCTCTGAAGAAGTTCGCT	20	45	CAL Fluor Red 590
Poe_34	TATCGGTCTGTAGTTCATCA	20	40	CAL Fluor Red 590
Poe_35	TGAGCCCAAAGTTGCAAACA	20	45	CAL Fluor Red 590
Poe_36	TCGCCAGAATAGTTCATTCG	20	45	CAL Fluor Red 590
Poe_37	AACTCCGGATGATAGTAGGT	20	45	CAL Fluor Red 590
Poe_38	GGCGAGGACAAACAGCAGAA	20	55	CAL Fluor Red 590
Poe_39	ATACAGCCAACTGTTGACGA	20	45	CAL Fluor Red 590
Poe_40	AAAAGAAGCTCCTTCCGCAA	20	45	CAL Fluor Red 590
Poe_41	CCTTCACTTACATTGGTGAG	20	45	CAL Fluor Red 590
Poe_42	TCGGATTATTCGATGTCTGC	20	45	CAL Fluor Red 590
Poe_43	AGCTAGTGTATTCTGGTTGA	20	40	CAL Fluor Red 590
Poe_44	TGAAGTCGAACCAGATCCAC	20	50	CAL Fluor Red 590
Poe_45	TCTTTCCAGATGCTGTATTT	20	35	CAL Fluor Red 590
Poe_46	CCACACATTGATAGTCGTTC	20	45	CAL Fluor Red 590
Poe_47	GAAATCTCCATGAACCGCTA	20	45	CAL Fluor Red 590
Poe_48	AGCTGTAGGGTATGCGAATA	20	45	CAL Fluor Red 590
