## Supplementary material for "FMRP safeguards expression from long mRNAs by opposing repressive RNP states": Table_S4_spikein_normalization

### Sheet: Spike-in counts
Table S3. Drosophila pseudoobscura spike-in read counts used for normalization
Spike-in fraction = D. pseudoobscura reads / (D. pseudoobscura + D. melanogaster reads). Derived columns are live formulas.
Assay	Sample	Genotype	Replicate	D. pseudoobscura reads	D. melanogaster reads	Total mapped reads	Spike-in fraction (%)
Ribo-seq	TM1	control (tubulin-GFP; mCherry RNAi)	1	99558	1450162	1549720	6.42426
Ribo-seq	TM2	control (tubulin-GFP; mCherry RNAi)	2	141855	1469205	1611060	8.80507
Ribo-seq	TM3	control (tubulin-GFP; mCherry RNAi)	3	130499	1431818	1562317	8.35291
Ribo-seq	TF1	Fmr1 RNAi (tubulin-GFP)	1	107652	1311547	1419199	7.58541
Ribo-seq	TF2	Fmr1 RNAi (tubulin-GFP)	2	120457	1732437	1852894	6.50102
Ribo-seq	TF3	Fmr1 RNAi (tubulin-GFP)	3	130247	1473963	1604210	8.11907
Ribo-seq	EM1	Me31B-DN (mCherry RNAi)	1	111299	1329678	1440977	7.72386
Ribo-seq	EM2	Me31B-DN (mCherry RNAi)	2	160503	2034304	2194807	7.31285
Ribo-seq	EM3	Me31B-DN (mCherry RNAi)	3	150089	1698537	1848626	8.11895
Ribo-seq	EF1	Me31B-DN + Fmr1 RNAi	1	79614	1084230	1163844	6.84061
Ribo-seq	EF2	Me31B-DN + Fmr1 RNAi	2	214863	3079900	3294763	6.52135
Ribo-seq	EF3	Me31B-DN + Fmr1 RNAi	3	164858	2413180	2578038	6.39471
RNA-seq	TM1	control (tubulin-GFP; mCherry RNAi)	1	147312	13414048	13561360	1.08626
RNA-seq	TM2	control (tubulin-GFP; mCherry RNAi)	2	181523	16431942	16613465	1.09263
RNA-seq	TM3	control (tubulin-GFP; mCherry RNAi)	3	483366	17270069	17753435	2.72266
RNA-seq	TF1	Fmr1 RNAi (tubulin-GFP)	1	221436	19283442	19504878	1.13529
RNA-seq	TF2	Fmr1 RNAi (tubulin-GFP)	2	205857	17925671	18131528	1.13535
RNA-seq	TF3	Fmr1 RNAi (tubulin-GFP)	3	360529	12858249	13218778	2.7274
RNA-seq	EM1	Me31B-DN (mCherry RNAi)	1	166587	14385346	14551933	1.14478
RNA-seq	EM2	Me31B-DN (mCherry RNAi)	2	186465	16545194	16731659	1.11444
RNA-seq	EM3	Me31B-DN (mCherry RNAi)	3	432463	14451479	14883942	2.90557
RNA-seq	EF1	Me31B-DN + Fmr1 RNAi	1	228509	17202620	17431129	1.31092
RNA-seq	EF2	Me31B-DN + Fmr1 RNAi	2	177802	12983356	13161158	1.35096
RNA-seq	EF3	Me31B-DN + Fmr1 RNAi	3	475204	13345332	13820536	3.43839
Genotype key
Gene and transgene names should be italicized in the typeset version; Excel plain text is used here.
Code	Short description	Full genotype
TM	control (tubulin-GFP; mCherry RNAi)	UASp-tubulin-GFP/+ ; mat-alpha4-GAL4-VP16/UAS-mCherry-RNAi
TF	Fmr1 RNAi (tubulin-GFP)	UASp-tubulin-GFP/+ ; mat-alpha4-GAL4-VP16/UAS-Fmr1-RNAi
EM	Me31B-DN (mCherry RNAi)	UASp-me31B-E208A-GFP/+ ; mat-alpha4-GAL4-VP16/UAS-mCherry-RNAi
EF	Me31B-DN + Fmr1 RNAi	UASp-me31B-E208A-GFP/+ ; mat-alpha4-GAL4-VP16/UAS-Fmr1-RNAi
