## Supplementary material for "FMRP safeguards expression from long mRNAs by opposing repressive RNP states": Table_S5_ribosome_profiling_oligos

### Sheet: Oligonucleotides
Table S4. Oligonucleotides used for ribosome profiling library preparation.
Size standards were used to define the footprint size range during gel selection. Biotinylated antisense oligonucleotides were used for subtractive hybridization of rRNA-derived fragments and are as reported in Dunn et al. Modification codes are defined in the key below; Length (nt) counts nucleotides only, excluding modifications, and is computed from the sequence.
Oligo	Purpose	Sequence (5′ to 3′)	Length (nt)
oGAB11	28mer size standard	agucacuuagcgauguacacugacugug/3phos/	28
oNG10	34mer size standard	auguacacggagucgagcacccgcaacgcgacug/3phos/	34
oJGD132	Subtractive hybridization of rRNA-derived fragments from footprint samples	/5biosg/cattgtaatctattagcatataccaaattt	30
oJGD133	Subtractive hybridization of rRNA-derived fragments from footprint samples	/5biosg/tgataaagtgctgatagatttatatgatta	30
oJGD134	Subtractive hybridization of rRNA-derived fragments from footprint samples	/5biosg/gctaattaacacaatcccg/ideoxyi//ideoxyi/gcgttctat	30
oJGD135	Subtractive hybridization of rRNA-derived fragments from footprint samples	/5biosg/acgacaatggatgtgatgccaatgtaattt	30
oJGD136	Subtractive hybridization of rRNA-derived fragments from footprint samples	/5biosg/ggttgaactctagataacatgcagatcgta	30
oJGD161	Subtractive hybridization of rRNA-derived fragments from footprint samples	/5biosg/tttgatgcaagcttcttgatcaaagtatcacgagt	35
oJGD162	Subtractive hybridization of rRNA-derived fragments from footprint samples	/5biosg/tgcattgtatggcttctaaaccatttaaagtttat	35
oJGD163	Subtractive hybridization of rRNA-derived fragments from footprint samples	/5biosg/cttggactacatatggttgagggttg	26
oJGD164	Subtractive hybridization of rRNA-derived fragments from footprint samples	/5biosg/ttggactacatatggttgaggg	22
Modification codes
Code	Modification
/5biosg/	5′ biotin
/3phos/	3′ phosphate
/ideoxyi/	Deoxyinosine
