## Supplementary material for "FMRP safeguards expression from long mRNAs by opposing repressive RNP states": Table_S6_Key_resources_table

### Sheet: Key resources
Table S5. Key resources table.
REAGENT or RESOURCE	SOURCE	IDENTIFIER
Antibodies
Rabbit polyclonal anti-CAPR	Laboratory of John C. Sisson, UT Austin	N/A
Rabbit polyclonal anti-POE	Greenblatt and Spradling, 2018	N/A
Mouse monoclonal anti-FMR1 (clone 6A15)	Abcam	Cat# ab10299
Rabbit polyclonal anti-VPS13	Laboratory of Dr. O.C.M. (Ody) Sibon, UMCG	N/A
Rabbit polyclonal anti-ANA3	Laboratory of David Glover, Caltech	N/A
Mouse monoclonal anti-FLAG M2	Sigma-Aldrich	Cat#F3165; RRID: AB_259529
Mouse monoclonal anti-ME31B	Laboratory of Akira Nakamura, Kumamoto University	N/A
Rabbit polyclonal anti-RIN	Laboratory of Éric Lécuyer, IRCM	N/A
IRDye 800CW goat anti-rabbit IgG	LI-COR	Cat#926-32211
IRDye 680RD goat anti-mouse IgG	LI-COR	Cat#926-68070
Goat anti-rabbit IgG (H+L) cross-adsorbed, Alexa Fluor 568	Invitrogen	Cat#A-11011
Goat anti-rabbit IgG (H+L) cross-adsorbed, Alexa Fluor 633	Invitrogen	Cat#A-21070
Goat anti-mouse IgG (H+L) cross-adsorbed, Alexa Fluor 488	Invitrogen	Cat#A-11001
Goat anti-mouse IgG (H+L) cross-adsorbed, Alexa Fluor 568	Invitrogen	Cat#A-11004
Chemicals, peptides, and recombinant proteins
Grace's Insect Medium, unsupplemented	Gibco	Cat#11605094
Stellaris RNA FISH Hybridization Buffer	LGC Biosearch Technologies	Cat#SMF-HB1-10
Stellaris RNA FISH Wash Buffer A	LGC Biosearch Technologies	Cat#SMF-WA1-60
Stellaris RNA FISH Wash Buffer B	LGC Biosearch Technologies	Cat#SMF-WB1-20
Paraformaldehyde, 32% aqueous solution	Electron Microscopy Sciences	Cat# 15714
Cycloheximide	Sigma-Aldrich	Cat# 239763; CAS: 66-81-9
Puromycin dihydrochloride	Sigma-Aldrich	Cat#P8833; CAS: 58-58-2
Emetine dihydrochloride	Sigma-Aldrich	Cat# 324693; CAS: 316-42-7
GMP-PNP	Sigma-Aldrich	Cat# G0635
N-ethylmaleimide (NEM)	Sigma-Aldrich	Cat# E3876; CAS: 128-53-0
DAPI	VWR	Cat# TCA2412
SUPERase·In RNase Inhibitor	Ambion	Cat#AM2694
Micrococcal nuclease S7	Roche	Cat# 10107921001
TRIzol Reagent	Invitrogen	Cat#15596026
Anti-FLAG M2 magnetic beads	Sigma-Aldrich	Cat#M8823
DYKDDDDK Fab-Trap agarose beads	ChromoTek	Cat# ffa
3x DYKDDDDK peptide	Thermo Fisher Scientific (Pierce)	Cat#A36805
Odyssey Blocking Buffer	LI-COR	Cat# 927-60001
cOmplete™, Mini, EDTA-free Protease Inhibitor Cocktail	Millipore Sigma	Cat# 04693159001
Tegosept (methyl 4-hydroxybenzoate)	Diamed	Cat# GEN20-258
SYTOX™ Green Nucleic Acid Stain	Invitrogen™	Cat# S7020
Critical commercial assays
Qubit RNA Broad Range Assay Kit	Thermo Fisher Scientific	Cat#Q10210
BCA Protein Assay Kit	Thermo Scientific™	Cat# 23227
NEBNext Oligo d(T)₂₅ Magnetic Beads	New England Biolabs	Cat#S1419S
NEBNext UltraExpress RNA Library Prep Kit	New England Biolabs	Cat#E3330S
Deposited data
Ribosome profiling and mRNA-seq data	This paper	N/A
iiCLIP-seq data	This paper	N/A
Co-immunoprecipitation mass spectrometry proteomics data	This paper	N/A
mRNA-seq data from Fmr1-depleted ovaries	Greenblatt and Spradling	PRJNA466150
D. melanogaster reference genome, Release 6.32	Berkeley Drosophila Genome Project
D. melanogaster genome annotation, dmel-all-r6.49.gtf	Berkeley Drosophila Genome Project
D. melanogaster noncoding RNA reference, BDGP6.32 ncRNA	Berkeley Drosophila Genome Project
D. pseudoobscura reference assembly, UCI_Dpse_MV25	Berkeley Drosophila Genome Project
D. melanogaster reference proteome	UniProt	UniProt: UP000000803
Experimental models: Organisms/strains
D. melanogaster: wild type: Oregon-R	Bloomington Drosophila Stock Center	BDSC: 5
D. melanogaster: Fmr1-3xFLAG: endogenous C-terminal 3xFLAG knock-in	This paper (generated by Rainbow Transgenic Flies, Inc.)	N/A
D. melanogaster: me31B-3xFLAG: endogenous C-terminal 3xFLAG knock-in	This paper (generated by Rainbow Transgenic Flies, Inc.)	N/A
D. melanogaster: poe-GFP: endogenous C-terminal GFP knock-in at poe/UBR4	This paper	N/A
D. melanogaster: S-lig: endogenous N-terminal S-tag knock-in at lig	This paper	N/A
D. melanogaster: me31B-GFP	Laboratory of Ming Gao, Indiana University Northwest	N/A
D. melanogaster: UASp-me31B-E208A-GFP: P(UASz1.0-me31B-E208A-GFP)attP40	This paper	N/A
D. melanogaster: UASp-Fmr1WT-3xFLAG: P(UASz1.0-Fmr1WT-3xFLAG)attP40	This paper	N/A
D. melanogaster: UASp-Fmr1KH1-KH2 mut-3xFLAG: P(UASz1.0-Fmr1I244N,I307N-3xFLAG)attP40	This paper	N/A
D. melanogaster: nos-GAL4::VP16	Bloomington Drosophila Stock Center	BDSC: 4937
D. melanogaster: matα4-GAL4::VP16	Bloomington Drosophila Stock Center	BDSC: 7063
D. melanogaster: UAS-Fmr1 RNAi	Bloomington Drosophila Stock Center	BDSC: 35200
D. melanogaster: UAS-mCherry RNAi (RNAi control)	Bloomington Drosophila Stock Center	BDSC: 35785
D. melanogaster: UAS-poe RNAi	Bloomington Drosophila Stock Center	BDSC: 32945
D. melanogaster: UAS-lig RNAi	Bloomington Drosophila Stock Center	BDSC: 61851
D. melanogaster: UASp-tubulin-GFP	Bloomington Drosophila Stock Center	BDSC: 7374
D. melanogaster: Fmr1Δ50M	Bloomington Drosophila Stock Center	BDSC: 6930
D. melanogaster: Fmr13	Dockendorff et al.	N/A
D. melanogaster: Capr2	Bloomington Drosophila Stock Center	BDSC: 36334
D. melanogaster: Df(3L)BSC416	Bloomington Drosophila Stock Center	BDSC: 24920
D. melanogaster: rin3	Bloomington Drosophila Stock Center	BDSC: 57694
D. melanogaster: Df(3R)Exel6169	Bloomington Drosophila Stock Center	BDSC: 7648
D. melanogaster: fly lines used in the smFISH screen (Figures 4A and 4B)	This paper	Table S1
D. melanogaster: full experimental genotypes for all figures	This paper	Table S1
D. pseudoobscura	National Drosophila Species Stock Center	(Richmond) ANZA Borrego
Oligonucleotides
Stellaris smFISH probe set targeting Poe	LGC Biosearch Technologies	Table S2
Stellaris smFISH probe set targeting Ctrip	LGC Biosearch Technologies
Stellaris smFISH probe set targeting Huwe1	LGC Biosearch Technologies
Stellaris smFISH probe set targeting Nf1	LGC Biosearch Technologies
Stellaris smFISH probe set targeting ana3	LGC Biosearch Technologies
Oligo-dT probe for detection of polyA RNA	LGC Biosearch Technologies	T30-ATTO647N-1
Drosophila rRNA depletion oligonucleotides	Dunn and Weissman	Table S4
Fmr1 RNAi-resistant recoded sequence (CDS nt 303-324): CGAAACCTCTTATACAGAGATA	This paper (synthesized by GenScript)	N/A
Recombinant DNA
pUASz1.0	DeLuca et al., 2018	N/A
pUASz1.0-me31B-E208A-GFP	This paper	N/A
pUASz1.0-Fmr1WT-3xFLAG	This paper	N/A
pUASz1.0-Fmr1KH1-KH2 mut-3xFLAG	This paper	N/A
Software and algorithms
Fiji/ImageJ v2.1.0	Schindelin et al.	RRID: SCR_002285
Stellaris Probe Designer	LGC Biosearch Technologies	https://www.biosearchtech.com/stellaris-designer
Byonic	Protein Metrics	RRID: SCR_016735
SAINTexpress-spc v3.6.1	Teo et al.	RRID: SCR_018951
FASTX-Toolkit	Hannon Laboratory	RRID: SCR_005534
Bowtie2	Langmead and Salzberg	RRID: SCR_016368
STAR v2.7.9a	Dobin et al.	RRID: SCR_004463
featureCounts (Subread v2.0.1)	Liao et al.	RRID: SCR_012919
R v4.2.2	R Core Team	RRID: SCR_001905
DESeq2 v1.38.3	Love et al.	RRID: SCR_015687
Image Lab (6.1)	Bio-Rad	RRID: SCR_014210
LAS X acquisition software	Leica Microsystems	RRID: SCR_013673
cellSens acquisition software	Olympus	RRID: SCR_016238
Original code for ribosome profiling and ΔTE analysis	This paper
Other
Leica SP8 confocal microscope	Leica Microsystems	N/A
Olympus IXplore SR spinning-disc confocal microscope	Olympus	N/A
ChemiDoc Imaging System	Bio-Rad	N/A
GS Gene Linker UV chamber	Bio-Rad	N/A
NanoElute 2 nanoflow UHPLC system	Bruker	N/A
timsTOF Pro 2 mass spectrometer	Bruker	N/A
TLA-110 rotor	Beckman Coulter	N/A
4-15% Mini-PROTEAN TGX precast gels	Bio-Rad	4561086
4-15% Mini-PROTEAN TGX Stain-Free precast gels	Bio-Rad	Cat#4568085
10% TBE-urea precast gels	Invitrogen™	EC6875BOX
PVDF membrane	Sigma Aldrich	IPFL00010
